# Mesenchymal Progenitors set the homeostatic inflammatory milieu via the TAK1-NFkB axis

**DOI:** 10.1101/2022.12.11.519940

**Authors:** Theret Marine, Messing Melina, White Zoe, Tung Lin Wei, Rempel Lucas, Hamer Mark, Hashimoto Joshua, Li Fangfang, Brasssar Julyanne, Li Yicong, Sauge Elodie, Shin Samuel, Day Katie, Uppal Manjosh, Low Marcela, Eisner Christine, Shintaro Sato, Shizuo Akira, Hughes Michael, Bernatchez Pascal, Kelly M McNagny, Fabio M.V. Rossi

## Abstract

The ability of mesenchymal stromal cells to modulate inflammation is at the basis of the ongoing interest in their therapeutic potential. Yet, reliable success in clinical trials is limited, possibly due to a limited understanding of their impact on the inflammatory milieu in physiological conditions. Here we show that, at steady state, mesenchymal progenitors regulate the balance between type 1 and type 2 inflammatory milieus by acting on innate immune cells through the TAK1-NFkB pathway. Suppressing the constitutive activity of this pathway in MPs leads to skewing of the immune system toward systemic Type 2 inflammation (Th2). These changes have significant effects on diseases with an important inflammatory component, leading to a worsening of disease in a preclinical model of Th2-dependent Asthma, and a reduction of symptoms associated with Th1/Th17-dependent experimental autoimmune encephalitis.
