## Supplemental tables for "Mesenchymal Progenitors set the homeostatic inflammatory milieu via the TAK1-NFkB axis": Table S1 Cytof populations.xlsx

### Sheet: Table S1 - Cytof
	Population	Sample_1-KO	Sample_2-KO	Sample_3-HET	Sample_4-KO	Sample_5-HET	Sample_6-HET
cluster_1	B cells	8.03	6.85	10.1	8.24	11.17	11.03
cluster_2	B cells	5.74	7.41	4.99	6.31	5.06	6.04
cluster_4	B cells	4.17	3.16	4.61	2.16	3.67	3.54
cluster_9	B cells	2.38	2.06	2.95	1.66	2.4	2.05
cluster_10	B cells	3.65	2.76	2.79	3.29	4.9	3.21
cluster_13	B cells	0.98	1.2	1.54	0.9	1.37	0.98
cluster_14	B cells	3.04	2.61	3.24	6.04	3.15	3.64
cluster_16	B cells	2.08	1.91	2.8	1.76	4.12	1.95
cluster_21	B cells	2	2.19	1.69	2.36	1.5	1.74
cluster_22	B cells	0.3	0.28	0.25	0.3	0.26	0.29
cluster_28	B cells	2.15	1.92	2.46	1.83	3.96	1.6
cluster_30	B cells	2.77	2.79	2.48	1.41	2.04	2.16
cluster_32	B cells	0.24	0.2	0.25	0.22	0.28	0.25
cluster_34	B cells	5.88	4.72	6.46	3.67	5.45	5.75
cluster_35	B cells	0.62	0.69	0.5	0.68	0.68	0.55
cluster_36	B cells	5.1	4.55	5.44	4.79	5.46	6.05
cluster_40	B cells	1.11	1	1.69	1.87	1.54	1.49
cluster_41	B cells	2.37	2.73	2.37	4.5	2.34	2.54
cluster_5	CD4 T cells	0.63	0.6	0.96	0.65	0.76	0.95
cluster_23	CD4 T cells	0.43	0.41	0.32	0.47	0.37	0.41
cluster_26	CD4 T cells	0.49	0.65	0.73	0.63	0.67	0.7
cluster_27	CD4 T cells	0.12	0.14	0.21	0.13	0.17	0.19
cluster_31	CD4 T cells	3.36	4.02	4.5	4.08	2.82	2.79
cluster_42	CD4 T cells	5.25	5.35	6.06	5.16	5.78	7.45
cluster_15	CD8 T cells	2.86	2.83	4.06	3.12	2.43	2.69
cluster_20	CD8 T cells	0.18	0.17	0.09	0.1	0.36	0.14
cluster_25	CD8 T cells	0.13	0.15	0.22	0.14	0.17	0.19
cluster_29	CD8 T cells	1.45	1.18	1.47	1.19	1.82	1.61
cluster_33	CD8 T cells	0.08	0.09	0.05	0.07	0.05	0.06
cluster_39	CD8 T cells	0.04	0.06	0.05	0.06	0.05	0.04
cluster_18	Eosinophils	10.9	10.91	4.03	10.81	4.43	3.44
cluster_6	ILC2	0.32	0.14	0	0.22	0.01	0.01
cluster_3	Myeloid cells	2.75	3.45	2.04	2.89	2.09	2.89
cluster_7	Myeloid cells	0.89	0.73	1.04	0.93	0.89	0.96
cluster_8	Myeloid cells	1.1	1.35	0.92	1.34	1.08	0.95
cluster_11	Myeloid cells	3.69	4.05	4.64	4.42	3.76	3.69
cluster_12	Myeloid cells	8.32	10.01	4.45	7.03	6.63	9.55
cluster_19	Myeloid cells	1.11	0.97	1.11	1.23	1.08	1
cluster_24	Myeloid cells	0.09	0.14	0.09	0.09	0.13	0.17
cluster_37	Myeloid cells	1.28	1.06	2.12	1.23	1.98	2.25
cluster_38	Myeloid cells	0.62	0.97	1.01	0.74	0.95	0.92
cluster_17	NK cells	1.29	1.54	3.21	1.28	2.18	2.12
