## Supplemental tables for "Mesenchymal Progenitors set the homeostatic inflammatory milieu via the TAK1-NFkB axis": Table S2_ Mesoscale.xlsx

### Sheet: Sheet1
	HIC1WT							HIC1DTAK1
sample ID	Sample 1	Sample 2	Sample 3	Sample 4	Sample 5	Sample 6	Average	Sample 7	Sample 8	Sample 9	Sample 10	Average	Fold-Change	p-value
EPO	29.6424	19.3387	28.5502	19.0744	27.8316	68.8192	32.2094	59.4163	90.0351	21.0165	63.9906	58.6146	1.8198	0.8849
GM-CSF	0.0825	0	0.03832	0	0.04388	0.07578	0.04008	0	0.52307	0.07645	0.18132	0.19521	4.87051	0.9993
IFN-γ	0.25346	0.21429	0.17993	0.15028	0.17249	0.14219	0.18544	0.57189	0.18326	0.11671	0.24603	0.279473	1.50708	0.9996
IL-10	21.4753	10.6487	9.36116	14.0769	15.0097	15.8875	14.4099	52.5542	13.7913	16.0628	22.493	26.2253	1.81995	0.9483
IL-12p40	1037.21	705.761	813.896	747.927	685.158	1028.46	836.402	1080.39	1096.59	1348.39	1248.65	1193.51	1.42695	0.0514
IL-12p70	0	0	0	0	33.4787	0	5.57978	67.2526	53.033	0	10.6852	32.7427	5.8681
IL-13	3.38233	0	0	0	0	3.26397	1.10772	0	0	0	0	0	0
IL-15	15.009	6.94111	11.1042	26.2917	60.1147	21.1274	23.4314	1088.54	121.909	1110.41	9.61099	582.617	24.8649	0.0025
IL-16	1753.85	1075.67	1239.62	1663.22	1546.57	2638.07	1652.83	5769.39	2213.63	1509.28	2546.16	3009.61	1.82088	<0.0001
IL-17a	1.1808	0.32611	0.25263	0.17018	0.34634	0.39669	0.445458	0.45635	0.35316	0.37114	0.46768	0.412083	0.925075	0.9999
IL-17a/f	0	0	0	0	0	0	0	0	0	0	0	0	#DIV/0!
Il-17C	0.40282	0	0	0	0.09553	0.99323	0.248597	2.485	0	0	0.59086	0.768965	3.09322
IL-17E/IL-25	0	0	0	0	0	0.20127	0.033545	2.0565	0	0	0	0.514125	15.3264
IL-17F	0	0	0	0	0	0	0	0	0	0	0	0	#DIV/0!
IL-1β	0	0	0	0	0	0	0	0	0	0	0	0	#DIV/0!
IL-2	0.58414	0	0	0	0	0	0.0973567	0.37702	0.931	0	0	0.327005	3.35884
IL-21	0	0	0	0	0	0.92289	0.153815	2.28139	0	0.23749	0	0.62972	4.09401
IL-22	0.75167	0.0509	0.17576	3.93439	0.5195	2.23213	1.27739	0.88788	0.31911	0.1213	1.30026	0.657138	0.514437	0.9973
IL-23	2.36633	0	0	0	0.21739	0.45491	0.506438	0	0	0	0	0	0
IL-27p28/IL-30	1.42942	0.37894	0.37807	1.86903	2.04016	6.37113	2.07779	9.52035	1.52668	1.26942	6.91703	4.80837	2.31417	0.9881
IL-31	3.54638	0	0	0	0	12.7582	2.71743	0	0	0	0	0	0
IL-33	1.28432	0	0.95595	2.95717	0	2.20429	1.23362	0	0.2603	1.28008	0.97621	0.629147	0.51	0.9974
IL-4	0.30203	0.05899	0.22775	0.30237	0.25017	0.46904	0.268392	8.24735	1.03961	0.48009	1.8091	2.89404	10.7829	0.9885
IL-5	14.4647	27.9775	73.44	11.738	15.5349	32.6783	29.3056	1114.99	1198.26	79.4018	176.233	642.221	21.9146	0.0009
IL-6	15.0049	9.43471	14.8495	17.4822	29.9046	26.2005	18.8127	125.642	36.9992	4.71963	36.5129	50.9684	2.70925	0.8601
IL-9	0	0	0	0	0	0	0	0	0	0	0	0	#DIV/0!
IP-10	257.304	107.051	104.032	126.311	113.88	89.7168	133.049	339.784	102.856	105.622	133.676	170.484	1.28136	0.8374
KC/GRO	117.553	70.5873	101.538	186.229	152.863	122.523	125.216	136.849	68.6308	77.0452	194.857	119.346	0.95312	0.9743
MCP-1	63.9735	33.5231	52.8227	63.7121	58.4235	63.4208	55.9793	151.978	102.926	36.6286	55.0895	86.6555	1.54799	0.8664
MIP-1α	2.08239	1.6075	0.67034	2.06764	2.28724	4.60518	2.22005	7.62613	1.50788	1.91967	2.32272	3.3441	1.50632	0.9951
MIP-1β	37.0689	19.8468	19.759	35.5599	26.52	56.3242	32.5131	51.1867	28.7733	15.7622	38.8682	33.6476	1.03489	0.995
MIP-2	52.2399	30.702	44.0237	51.1261	37.4273	37.3456	42.1441	152.886	22.7857	28.7671	62.2222	66.6653	1.58184	0.8931
MIP-3α	77.9075	13.5039	15.8123	24.2553	15.6598	25.3278	28.7444	62.295	17.1729	26.8319	15.9581	30.5645	1.06332	0.992
TNF-α	33.1681	17.0029	16.3745	29.0081	16.7747	31.0169	23.8909	68.2945	26.078	20.0448	48.5837	40.7503	1.70568	0.9264
VEGF	6.57662	5.52132	6.05172	7.49096	8.63908	6.8077	6.8479	5.85277	6.53006	4.50208	6.57877	5.86592	0.856601	0.9957
